# Predictive regulatory and metabolic network models for systems analysis of *Clostridioides difficile*

**DOI:** 10.1101/2020.09.14.297382

**Authors:** Mario L. Arrieta-Ortiz, Selva Rupa Christinal Immanuel, Serdar Turkarslan, Wei Ju Wu, Brintha P. Girinathan, Jay N. Worley, Nicholas DiBenedetto, Olga Soutourina, Johann Peltier, Bruno Dupuy, Lynn Bry, Nitin S. Baliga

**Affiliations:** Institute for Systems Biology, Seattle, WA, USA; Massachusetts Host-Microbiome Center, Dept. Pathology, Brigham & Women’s Hospital, Harvard Medical School, Boston, MA, USA; Université Paris-Saclay, CEA, CNRS, Institute for Integrative Biology of the Cell (I2BC), 91198, Gif-sur-Yvette, France; Laboratory of Pathogenesis of Bacterial Anaerobes, Institut Pasteur, Université de Paris, UMR-CNRS2001, France

## Abstract

Though *Clostridioides difficile* is among the most studied anaerobes, the interplay of metabolism and regulation that underlies its ability to colonize the human gut is unknown. We have compiled public resources into three models and a portal to support comprehensive systems analysis of *C. difficile*. First, by leveraging 151 transcriptomes from 11 studies we generated a regulatory model (EGRIN) that organizes 90% of *C. difficile* genes into 297 high quality conditional co-regulation modules. EGRIN predictions, validated with independent datasets, recapitulated and extended regulons of key transcription factors, implicating new genes for sporulation, carbohydrate transport and metabolism. Second, by advancing a metabolic model, we discovered that 15 amino acids, diverse carbohydrates, and 10 metabolic genes are essential for *C. difficile* growth within an intestinal environment. Finally, by integrating EGRIN with the metabolic model, we developed a PRIME model that revealed unprecedented insights into combinatorial control of essential processes for *in vivo* colonization of *C. difficile* and its interactions with commensals. We have developed an interactive web portal (http://networks.systemsbiology.net/cdiff-portal/) to disseminate all data, algorithms, and models to support collaborative systems analyses of *C. difficile*.
