## Supplementary File S1 for "Predictive regulatory and metabolic network models for systems analysis of *Clostridioides difficile*"

### Sheet: Legend
This file indicates the modules with over-representation (determined using hyper-geometric test) of specific function terms in their first and fifth quintiles (of conditions included the module and ranked according to conditions median log2 fold-change).
Only modules with 1st quintile's mean expression ≤ -1 log2 are shown (and considered as both enriched and downregulated)
Similarly, only modules with 5th quintile's mean expression ≥ log2 are shown (and considered as both enriched and upregulated)

### Sheet: Supplementary File S1
Module	Condition	Quintile
1	In vivo vs. In vitro	1st
2	In vivo vs. In vitro	1st
3	In vivo vs. In vitro	1st
3	In vitro growth	5th
4	In vivo vs. In vitro	1st
7	In vitro growth	5th
8	In vivo vs. In vitro	1st
8	Poor vs Rich diet	5th
10	In vivo vs. In vitro	1st
13	In vitro growth	5th
14	In vitro growth	5th
18	Sporulation	1st
22	In vitro growth	1st
24	In vitro growth	5th
29	In vitro growth	5th
30	In vitro growth	1st
35	fur knockout	5th
36	In vitro growth	5th
40	In vitro growth	5th
41	In vitro growth	1st
42	In vitro growth	5th
43	In vivo vs. In vitro	1st
43	In vitro growth	5th
44	In vivo vs. In vitro	1st
46	In vivo vs. In vitro	1st
47	In vivo vs. In vitro	1st
47	In vitro growth	5th
48	In vivo vs. In vitro	1st
48	Early infection	5th
52	In vitro growth	1st
55	In vivo vs. In vitro	1st
55	In vitro growth	5th
56	In vitro growth	5th
59	In vivo vs. In vitro	5th
60	In vitro growth	1st
61	In vitro growth	5th
64	In vitro growth	5th
67	In vitro growth	5th
69	In vivo vs. In vitro	5th
70	In vivo vs. In vitro	5th
72	In vivo vs. In vitro	1st
73	In vivo vs. In vitro	1st
76	In vivo vs. In vitro	5th
77	In vitro growth	5th
80	In vivo vs. In vitro	1st
80	In vitro growth	5th
81	In vivo vs. In vitro	5th
82	Sporulation	1st
82	In vivo vs. In vitro	5th
84	In vivo vs. In vitro	5th
85	In vitro growth	5th
92	In vitro growth	5th
93	In vivo vs. In vitro	1st
93	In vitro growth	5th
94	In vivo vs. In vitro	5th
96	In vivo vs. In vitro	1st
99	In vitro growth	1st
100	In vitro growth	5th
108	In vivo vs. In vitro	1st
111	In vivo vs. In vitro	1st
112	In vivo vs. In vitro	1st
113	In vivo vs. In vitro	1st
115	In vitro growth	1st
117	In vivo vs. In vitro	1st
119	In vitro growth	1st
121	In vitro growth	1st
121	Poor vs Rich diet	5th
122	In vivo vs. In vitro	1st
123	In vivo vs. In vitro	5th
127	In vivo vs. In vitro	1st
129	In vivo vs. In vitro	1st
130	In vitro growth	1st
132	In vivo vs. In vitro	5th
133	In vitro growth	5th
134	In vitro growth	5th
136	In vivo vs. In vitro	1st
137	In vitro growth	1st
137	Early infection	5th
138	In vivo vs. In vitro	5th
139	In vitro growth	5th
140	In vivo vs. In vitro	1st
147	In vivo vs. In vitro	1st
149	In vitro growth	1st
151	In vivo vs. In vitro	1st
153	In vitro growth	1st
154	In vivo vs. In vitro	1st
154	In vitro growth	5th
155	In vitro growth	5th
157	In vivo vs. In vitro	1st
158	In vivo vs. In vitro	5th
159	In vivo vs. In vitro	1st
162	In vivo vs. In vitro	1st
162	In vitro growth	5th
163	In vitro growth	5th
164	In vivo vs. In vitro	5th
165	fur knockout	1st
165	In vivo vs. In vitro	5th
166	In vitro growth	1st
167	Sporulation	1st
167	In vivo vs. In vitro	5th
170	In vivo vs. In vitro	1st
171	In vitro growth	1st
173	In vitro growth	1st
173	In vivo vs. In vitro	5th
174	Sporulation	1st
174	In vitro growth	5th
175	Early infection	5th
176	Poor vs Rich diet	5th
178	In vivo vs. In vitro	1st
178	In vitro growth	5th
180	In vitro growth	1st
181	In vitro growth	5th
184	In vivo vs. In vitro	1st
184	In vitro growth	5th
185	In vivo vs. In vitro	1st
188	In vivo vs. In vitro	1st
189	In vivo vs. In vitro	1st
189	In vitro growth	5th
190	In vitro growth	5th
191	In vitro growth	5th
193	In vitro growth	5th
197	In vivo vs. In vitro	5th
198	In vitro growth	1st
199	In vivo vs. In vitro	5th
201	In vitro growth	5th
205	In vivo vs. In vitro	1st
206	Sporulation	1st
206	In vivo vs. In vitro	5th
208	In vivo vs. In vitro	5th
209	In vivo vs. In vitro	1st
211	In vivo vs. In vitro	1st
212	In vitro growth	1st
213	In vitro growth	1st
216	In vitro growth	1st
218	In vitro growth	1st
219	In vitro growth	5th
222	In vivo vs. In vitro	1st
223	In vivo vs. In vitro	5th
224	In vivo vs. In vitro	1st
225	In vitro growth	5th
226	Sporulation	1st
226	In vivo vs. In vitro	5th
229	In vivo vs. In vitro	5th
233	In vitro growth	5th
234	In vivo vs. In vitro	1st
234	In vitro growth	5th
236	In vivo vs. In vitro	1st
238	In vivo vs. In vitro	5th
239	In vitro growth	5th
240	In vitro growth	5th
241	In vitro growth	5th
242	Sporulation	1st
242	In vivo vs. In vitro	5th
243	In vitro growth	1st
244	In vivo vs. In vitro	1st
244	In vitro growth	1st
246	In vivo vs. In vitro	5th
250	In vivo vs. In vitro	1st
251	Sporulation	1st
251	In vivo vs. In vitro	5th
252	In vivo vs. In vitro	1st
253	In vivo vs. In vitro	1st
255	In vivo vs. In vitro	1st
255	In vitro growth	5th
256	Exponential to stationary phase	1st
256	In vivo vs. In vitro	5th
258	In vitro growth	1st
259	In vitro growth	1st
260	Sporulation	1st
261	Sporulation	1st
261	In vivo vs. In vitro	5th
266	In vivo vs. In vitro	5th
269	In vivo vs. In vitro	1st
270	In vitro growth	5th
271	In vivo vs. In vitro	5th
273	In vivo vs. In vitro	5th
276	In vivo vs. In vitro	1st
277	In vivo vs. In vitro	5th
280	In vivo vs. In vitro	1st
281	In vitro growth	5th
286	In vivo vs. In vitro	1st
286	In vitro growth	5th
290	In vitro growth	1st
292	In vivo vs. In vitro	1st
295	In vivo vs. In vitro	1st
296	In vitro growth	5th
299	In vivo vs. In vitro	5th
301	In vivo vs. In vitro	1st
302	In vitro growth	5th
303	In vivo vs. In vitro	1st
305	In vitro growth	5th
306	In vivo vs. In vitro	1st
307	In vitro growth	1st
308	In vitro growth	5th
309	In vitro growth	5th
312	In vivo vs. In vitro	1st
314	In vivo vs. In vitro	1st
315	In vitro growth	5th
316	In vitro growth	1st
316	In vivo vs. In vitro	5th
318	In vivo vs. In vitro	5th
319	In vitro growth	5th
320	In vivo vs. In vitro	1st
321	In vivo vs. In vitro	1st
321	In vitro growth	5th
322	In vitro growth	1st
323	In vitro growth	5th
325	In vitro growth	5th
326	In vitro growth	1st
326	In vivo vs. In vitro	5th
327	In vivo vs. In vitro	1st
328	In vivo vs. In vitro	1st
329	In vivo vs. In vitro	1st
329	In vitro growth	5th
330	In vivo vs. In vitro	1st
332	In vitro growth	1st
332	In vivo vs. In vitro	5th
333	In vitro growth	1st
334	Sporulation	1st
337	In vivo vs. In vitro	5th
340	In vitro growth	5th
342	In vivo vs. In vitro	1st
343	In vitro growth	5th
344	In vivo vs. In vitro	1st
346	In vitro growth	5th
347	In vitro growth	1st
348	In vivo vs. In vitro	1st
353	In vivo vs. In vitro	1st
353	In vitro growth	5th
354	In vivo vs. In vitro	1st
354	In vitro growth	5th
355	In vitro growth	5th
358	In vivo vs. In vitro	1st
362	In vitro growth	5th
363	In vivo vs. In vitro	1st
364	In vivo vs. In vitro	5th
367	In vitro growth	1st
369	In vivo vs. In vitro	5th
370	In vitro growth	1st
370	Poor vs Rich diet	5th
371	In vitro growth	5th
373	In vitro growth	5th
375	In vivo vs. In vitro	1st
377	In vivo vs. In vitro	1st
377	In vitro growth	1st
382	In vitro growth	1st
383	In vivo vs. In vitro	5th
384	In vivo vs. In vitro	1st
384	In vitro growth	5th
385	Sporulation	1st
385	In vitro growth	5th
389	In vivo vs. In vitro	1st
397	Sporulation	1st
397	In vivo vs. In vitro	5th
398	In vivo vs. In vitro	1st
399	In vitro growth	1st
400	In vivo vs. In vitro	1st
401	In vitro growth	1st
403	In vivo vs. In vitro	1st
403	In vitro growth	5th
404	In vitro growth	5th
